# Coronary Artery Disease Transcriptomics Reveals Two Drivers of the Endothelial Cell SR-BI Expression and LDL Transport that Underlie Atherosclerosis

**DOI:** 10.64898/2026.08.05.743006

**Authors:** Linzhang Huang, Yibin Huang, Jiayu Zhu, Jun Peng, Kenian Chen, Ken Chambliss, Qinbo Zhou, Ryan Vela, Dennis Burns, Bo Li, Matthias Peltz, Yun Fang, Lin Xu, Chieko Mineo, Philip W. Shaul

## Abstract

Atherosclerosis is initiated by circulating low-density lipoprotein (LDL) cholesterol transfer into the artery wall, which is mediated by scavenger receptor class B, type I (SR-BI) in endothelial cells(1). Employing single-cell RNA sequencing in human coronary artery disease (CAD) samples, here we show that endothelial SR-BI expression is increased in atheroma, and in endothelial cells with a transcript signature indicative of responding to disturbed blood flow. In vivo in mice hypercholesterolemia and disturbed blood flow independently upregulate endothelial SR-BI; the flow-related upregulation initiates endothelial cell LDL uptake and atherogenesis. Guided by transcription factor networks, it is revealed that HIF-1α binding to human Scarb1 Intron 1 governs endothelial SR-BI transcription, and in mice HIF-1α drives hypercholesterolemia-related SR-BI upregulation and artery LDL uptake. Thus, the two major instigators of atherosclerotic lesion formation, hypercholesterolemia and disturbed blood flow, both upregulate endothelial SR-BI to drive the LDL transport that underlies the disorder. Targeting the processes regulating endothelial SR-BI potentially represents a new therapeutic strategy against CAD.

---

Atherogenesis entails the transport of circulating LDL cholesterol to the subendothelial space, the recruitment of immune cells including monocytes to the artery wall which become macrophages in the intima, and LDL engulfment by the macrophages and vascular smooth muscle cells that take on phagocytic capabilities(2, 3). Single-cell RNA sequencing (scRNA-seq) and assay for transposase-accessible chromatin using sequencing (ATAC-seq) studies in atherosclerotic carotid and coronary arteries have revealed the epigenetic landscape and gene expression present in vascular cells in atherosclerosis in humans(4, 5). However, the dynamics of gene expression and the underlying regulatory processes operative during atherogenesis in humans are poorly understood. Here we bridge these critical knowledge gaps by performing scRNA-seq in coronary artery segments containing versus lacking an overt atheroma from five cardiac transplant subjects with atherosclerosis (Fig. 1a, Supplementary Table 1). The specific impetus was to probe the biology of scavenger receptor class B, type I (SR-BI, encoded by Scarb1), which mediates the endothelial cell LDL transcytosis that drives atherogenesis(1), in human coronary artery endothelium. The data obtained also provide insights into other important aspects of endothelial cell biology and non-endothelial cell gene regulation in the critical context of human coronary artery disease (CAD).

**Fig. 1:**

Vascular cell populations and their transcriptomes change with atheroma formation. a, Following the removal of adventitia, scRNA-seq was performed on coronary artery segments containing versus lacking an overt atheroma from five transplant subjects with atherosclerosis. **b,** UMAP plots depicting the 13 cell clusters that were identified, and the number of cells. **c**, Heat map displaying top 8 most abundant genes in each cell cluster. **d**, Marker genes for the cell clusters. **e,f**. UMAP plot indicating cell type identities (**e**), and their relative abundance in coronary artery segments lacking or bearing atheroma (**f**). Cell type abundance was evaluated by chi-square test;*p<0.01, **p<0.001, and ***p<10^-8^. **g-n**, Volcano plots depicting significant differentially-expressed genes (DEGs) in atheroma versus non-atheroma-containing segments in CD8+ T cells (**g**), CD4+/CD8+ T cells (**h**), NK cells (**i**), activated NK cells (**j**), B cells (**k**), vascular smooth muscle cells (SMC, **l**), fibromyoblasts (**m**), and macrophages (**n**). Log 2 fold-change >0.2, and adjusted p<0.01. Red dots indicate genes upregulated and blue dots indicate genes downregulated in atheroma segments.
