## Supplementary Table 1 for "Coronary Artery Disease Transcriptomics Reveals Two Drivers of the Endothelial Cell SR-BI Expression and LDL Transport that Underlie Atherosclerosis"

### Sheet: Supplementary Table 1
Supplementary Table 1
Demographic and Clinical Characteristics of All patients		A	B	C	D	E
	variable
Basic Clinical Characteristics	Age (years)	65	58	71	61	48
	Gender	male	male	male	male	female
	Ethnicity
	hispanic				yes
	non-hispanic
	Not Reported
	Race
	white	yes	yes	yes	yes
	african american					yes
	asian
	more than one race/not declared
	Not reported (2)
	Tobacco use	no	no
	current (1)
	past (2)			yes	yes	yes
	none (0)
	not declared
Lab Values	White blood cell (10^3/μL)	6.45	10.33	9.73	15.64	18.7
	Red Blood Cells (10^6/μL)	3.31	4.54	4.54	4.76	4.18
	Hemoglobin (g/dL)	8.5	14.1	13.7	12.8	10.4
	Hematocrit (%)	25.7	41.5	40.7	38.7	35.3
	Platelets (10^3/μL)	299	266	208	367	652
	Neutrophil (10^3/μL)	3.94	7.29	6.65	11.78	14.5
	Lymphocytes (10^3/μL)	1.58	1.86	1.69	2.82	1.99
	Monocytes(10^3/μL)	0.72	1.08	0.98	0.68	1.55
	Eosinophil (10^3/μL)	0.13	0.04	0.26	0.21	0.35
	Basophil (10^3/μL)	0.04	0.02	0.09	0.08	0.11
	Neutrophil (%)	61.1	70.5	68.3	75.5	77.5
	Lymphocytes (%)	24.5	18	17.4	18	10.6
	Monocytes(%)	11.2	10.5	10.1	4.3	8.3
	Eosinophil %)	2	0.4	2.7	1.3	1.9
	Basophil (%)	0.6	0.2	0.9	0.5	0.6
	Creatinine (mg/dL)	1.62	1.45	1.22	1	2.34
	Blood glucose (mg/dL)	143	147	107	150	126
	AST (U/L)	27	29	50	25	20
	Urea (mg/dL)	30	23	21	16	37
	ALT (U/L)	12	36	58	21	35
	EGFR (ml/min/1.73m)	47	56	63	65	25
	Total cholesterol (mg/dL)	134	128	133	90	156
	LDL (mg/dL)	34	61.2	69.8	26.8	75.2
	HDL (mg/dL)	25	46	43	35	57
	Triglycerides (mg/dL)	375	104	131	141	119
	Total Cholesterol/HDL ratio	5.4	2.8	3.2	2.6	2.7
	LDL/HDL ratio	1.36	1.33	1.62	0.77	1.32
	HbA1c (%)	6.1	6.6	6	6.5	5.8
Concurrent Diagnoses	Hyperlipidemia	yes	yes	yes	yes	yes
	Essential (Primary) Hypertension	yes	yes	yes	yes	yes
	Diabetes	yes	yes	yes	yes	no
	Chronic Kidney Disease	yes	yes	no	no	yes
Current Drug Therapies	Beta-blockers	yes	yes	no	yes	no
	ACE Inhibitors	no	no	yes	no	no
	Angiotensin receptor blockers (ARB)	no	yes	no	yes	no
	Calcium channel blockers	no	no	no	no	no
	Thiazide diuretics	no	no	no	no	yes
	Loop diuretics	yes	no	yes	yes	yes
	Statins	yes	yes	yes	yes	yes
	Ezetimibe	no	no	no	no	no
	Oral anti-diabetics	no	no	yes	yes	no
	Insulin	yes	yes	no	no	no
	Aspirin	yes	yes	yes	yes	yes
	Clopidrogrel/Plasugrel	no	no	no	no	no
Family CV History	Coronary artery disease	no	no	yes	yes	no
	Cerebrovascular disease	yes	no	no	no	yes
Personal CV History	TIA/Stroke		no	no	no	no
	< 6 weeks
	< 6 months
	> 6 months	yes		yes
	PCI (%)	No		no
	< 6 weeks
	< 6 months
	> 6 months		yes		yes	yes
	CABG (%)			no	no	no
	< 6 weeks
	< 6 months
	> 6 months	yes	yes
	Myocardial infarction
	< 6 weeks
	< 6 months				yes
	> 6 months	yes	yes	yes		yes
