## Supplementary Table 3 for "Coronary Artery Disease Transcriptomics Reveals Two Drivers of the Endothelial Cell SR-BI Expression and LDL Transport that Underlie Atherosclerosis"

### Sheet: pvalue
	Supplementary Table 3- Relative expression of GWAS-identified CAD risk genes in endothelial cells, in non-atheroma versus atheroma coronary artery segments, and in KLF2 high versus low populations
GeneName	EC.Atheroma.vs.NoAtheroma	EC.KLF2hi.vs.Low
F5	32.5335	13.7878
FN1	15.9117	22.8462
PI16	17.3216	10.8974
COTL1	10.0153	14.5154
C1S	18.628	7.52318
RPL17	5.28322	22.4335
KLF4	6.64733	17.1695
EDN1	14.3878	7.14976
PDGFD	9.25638	10.2521
MAP4	4.64813	19.4706
LPL	12.9812	6.2137
SEPT11	6.12024	10.4041
CDH13	3.54323	15.4423
CXCL12	1.95186	19.3698
HSD17B12	3.65408	9.04306
DST	2.04804	15.7402
TEX2	5.08248	6.143
ITGB5	4.94958	5.9245
SHROOM3	6.36564	4.2912
PLTP	4.11772	6.24
PROCR	4.78705	5.26529
PLCG2	3.02786	7.6178
MFGE8	3.35136	6.56595
REST	2.95937	7.29643
FNDC3B	2.00455	10.622
PALLD	4.5035	4.18368
COL4A1	3.91991	4.66571
PRDM16	3.5005	5.0112
NAV1	1.49059	11.4874
TNS1	1.9096	8.93068
SELP	5.62975	2.39585
GUCY1A1	1.2047	9.47449
XPO7	2.34934	4.59437
PLEKHG1	4.44856	2.41947
N4BP2L2	1.97591	5.3516
BCAP29	1.53393	6.88756
ALS2CL	2.08867	4.96855
TRIB1	6.24082	1.63993
CNNM2	3.31332	2.84527
MRAS	2.99529	3.12263
SORT1	1.86474	4.62938
COL4A2	1.38995	5.63278
DMTN	1.61548	4.59079
SVEP1	2.61439	2.81793
DAB2IP	0.958784	7.53755
IPO9	0.925186	7.71539
MAP3K1	1.21426	5.28553
RASD1	1.60507	3.90952
MIER3	1.86788	3.26099
SCARB1	2.48634	2.36343
DNAJC7	1.38572	4.18931
OPTN	1.58209	3.50047
SIPA1	0.782502	6.6757
SERPINH1	5.67134	0.886747
BCAS3	1.58299	2.97685
ATP8B2	1.90594	2.43329
COPRS	2.08827	2.1607
PLCG1	0.608297	7.38211
KLHDC8B	2.44767	1.78203
RAC1	0.825983	5.19359
RER1	2.85706	1.48855
KDELR2	1.13244	3.65347
DDX5	1.37713	2.93712
OAZ2	0.579499	6.84227
SERTAD4	1.01726	3.57025
ABHD2	0.610576	5.94231
CCNL1	0.692232	5.14793
FGD6	1.10646	3.1988
ATXN2	0.798161	4.41836
DHX38	1.03497	3.39448
LMOD1	2.57634	1.26055
C12orf43	0.909553	3.52085
CDKN1A	2.7248	1.16647
FES	1.42733	2.19667
SLC5A3	0.987994	3.09819
TFPI	2.60339	1.156
MAD1L1	0.600555	4.83641
TIPARP	0.877473	3.2676
SWAP70	1.81013	1.55394
SEMA5A	2.16066	1.23826
BLMH	1.00199	2.65015
TOM1L2	0.521947	5.06552
MYL4	3.43974	0.751982
UBE2Z	0.790347	3.25752
FURIN	0.637429	3.94736
SH2B3	0.605002	4.04764
FOXC1	0.545242	4.33133
ATP1B1	1.0646	2.2092
IL6R	2.86468	0.736221
LRP1	1.65189	1.26733
RASGEF1B	0.96751	2.15112
NOS3	0.611042	3.21362
CENPN	1.7943	1.08565
THSD7A	2.01191	0.952477
HTRA1	0.216673	8.6957
STN1	1.8617	0.960769
SF3A3	0.520921	3.38342
CARF	1.36698	1.28754
PRIM2	0.776172	2.21347
FGD5	0.25057	6.77059
GBGT1	2.05231	0.805567
NCOA6	0.728169	2.11352
DDX60L	0.618073	2.35736
ATIC	1.38916	1.03905
SMARCA4	0.660779	2.18343
BLZF1	0.627856	2.21331
RELA	0.95445	1.43551
GHDC	0.499042	2.73282
TMED10	0.344992	3.84465
GIGYF2	0.736428	1.77293
STAT6	0.244812	5.29419
CHTOP	0.503524	2.55262
GNPAT	0.537844	2.37861
UHRF1BP1	1.01726	1.242
KAT2A	2.73212	0.457068
ADAMTS7	0.7491	1.51139
UTP11	0.961572	1.15902
AIDA	0.36664	2.92596
CCM2	0.602891	1.77562
ARID4A	0.293607	3.59124
CDC25A	2.05231	0.498518
IRS1	2.05231	0.498518
NCK1	0.252268	4.02623
FIGN	1.33879	0.748232
TSPAN14	0.0915139	10.8431
ZNF507	0.587257	1.66559
COLGALT1	0.660709	1.47106
PEX10	0.31737	3.01902
FAM213A	0.992811	0.946222
ZC2HC1C	1.16579	0.805567
TGFB1	0.280449	3.26666
NOA1	1.4952	0.609703
LOX	0.197198	4.38953
GIT1	0.133069	6.45655
ZNF831	1.14276	0.740757
PECAM1	0.0728285	11.5997
PEMT	0.316326	2.61139
PCIF1	0.626222	1.3125
KCNK5	1.45391	0.550501
FLT1	0.312468	2.53186
RPS6KL1	0.721793	1.08455
ZEB2	0.96566	0.799248
CTR9	2.16493	0.349321
SMG6	0.244917	3.03711
SKI	0.691086	1.05643
GGCX	0.374745	1.93537
CCDC92	0.271844	2.60222
PLEKHA1	2.31181	0.300769
TMEM106B	0.231473	2.93933
ADORA2A	1.3505	0.503381
ABO	0.653672	0.995798
BACH1	1.28815	0.504229
NPHP3	0.467438	1.38423
SURF6	0.498108	1.2191
SHISA4	0.778089	0.737067
MCF2L	0.415647	1.35453
SSH2	0.403548	1.38128
OR52N1	0.732798	0.753861
CCDC97	0.638416	0.85559
HNRNPUL1	0.0915257	5.86649
DDX59	0.339078	1.57552
MSL2	0.827139	0.632764
PDS5B	0.311321	1.65778
ARHGEF26	0.498989	0.998164
CFDP1	0.178729	2.61062
FCHO1	0.901392	0.496314
PRDM8	0.55327	0.799469
CALCRL	0.394897	1.06255
EIF6	2.06127	0.202292
MYO1G	0.550091	0.744491
HDAC9	0.747605	0.545568
TIMM17A	0.466592	0.869486
YY1	0.13362	3.0143
BCAR1	4.80492	0.0825508
TOMM40	1.5524	0.250329
LINC00607	0.305939	1.24828
FHL3	0.172004	2.21691
APOA1	0.273744	1.35025
BMP1	0.108454	3.4
RAB11FIP4	0.456452	0.799469
PSMA3	0.485203	0.744993
CXCR2	0.45118	0.799469
MAP3K7CL	0.346592	1.03094
PCNX3	0.124333	2.80367
ANKRD13B	0.621423	0.547539
CAMSAP2	0.151429	2.16513
ZHX3	0.134329	2.42252
HP	0.644838	0.499843
LIPA	0.112644	2.83398
NBEAL1	0.400566	0.790834
ZC3HC1	0.512163	0.611841
ZNF335	0.209707	1.49153
DHX58	0.127033	2.36778
OASL	0.780487	0.385062
TOP1	0.224408	1.33919
CDC123	0.306162	0.959571
EDNRA	0.35114	0.805567
RHOA	0.742108	0.362863
ANKS1A	0.109772	2.43032
RAB23	1.75899	0.151299
FAM220A	0.505491	0.50029
ACAA2	1.01498	0.247194
KLHDC10	0.126713	1.86827
NUDT5	0.391637	0.577923
VAMP8	0.433772	0.49561
SMAD3	0.320795	0.629371
ZNF827	0.0759144	2.61674
PDE5A	0.507947	0.390311
DNAJC13	0.0583989	3.14676
CASQ2	0.35114	0.498518
CELSR2	0.35114	0.498518
AMT	0.35114	0.498518
TRIM22	0.433108	0.386758
RAD50	0.946892	0.176798
MRPS6	0.170799	0.977115
PHYHIP	0.150159	1.0972
NKIRAS2	0.155332	1.05434
NEK9	2.86736	0.0558782
TRIM5	0.0963791	1.6469
CETP	0.81811	0.190254
ACYP1	0.176794	0.852697
KIF14	0.183535	0.805567
WDR12	0.961503	0.149907
GOSR2	0.0717811	1.89196
HNRNPD	0.0379962	3.08933
EFCAB5	0.22881	0.498518
C2	0.22881	0.498518
C4A	0.22881	0.498518
UNC5C	0.22881	0.498518
HHIPL1	0.22881	0.498518
NGF	0.22881	0.495
ARL17A	0.0812188	1.3817
ZFPM2	0.747371	0.141648
ZNF589	0.140411	0.694676
ARHGAP26	0.139569	0.67818
MORN1	0.0691756	1.35025
ACAD11	0.0745545	1.23826
KCNH4	0.183535	0.495
DAGLB	0.656105	0.129209
NDUFA12	0.0510873	1.51749
DHODH	0.297022	0.256021
STBD1	0.0750953	0.996214
UBAP2L	0.290525	0.251353
CUL4A	0.0635581	1.00481
VEGFA	0.899747	0.0705732
PARP12	0.0136263	4.48825
UMPS	0.149944	0.405802
APOE	0.472829	0.128269
TDRKH	0.0740142	0.804808
CORO6	0.0425685	1.35025
TRIP4	0.0203911	2.80864
TCTA	0.0297565	1.65739
SLC19A2	0.0625986	0.785771
APOC1	0.319664	0.153147
PCID2	0.296697	0.16445
CCDC181	0.181204	0.249351
PHACTR1	0.0505633	0.834274
FAM47E	0.0519697	0.805567
NME7	0.0609389	0.68616
ARNTL	0.353486	0.117637
ICA1L	0.389446	0.102954
FAM117B	0.112411	0.356531
MIA3	0.0317139	1.25283
SH3PXD2A	0.757725	0.052232
SNRPD2	0.0850046	0.460232
UBA5	0.0678327	0.548941
PPP2R3A	0.0927003	0.398783
LDLR	0.837199	0.0387456
SRR	0.20491	0.150377
STAG1	0.0166231	1.83826
CENPW	0.0392658	0.696502
HHAT	0.0772637	0.321075
RGS12	0.0181227	1.12018
PRKCE	0.896288	0.0197271
NT5C2	0.0329913	0.503789
MRPL14	0.23336	0.0660422
ARHGAP42	0.0490533	0.244562
SLC22A4	0.0402739	0.261049
PMAIP1	1.25879	0.00721138
TMEM63B	0.0257395	0.337144
VAMP5	1.9129	0.00407674
B9D2	0.00529979	0.973768
INPP5B	0.00664988	0.452975
CTTNBP2	0.303434	0.00471635
MMP9	0.45118	0.00130615
COL6A3	0.35114	0.00130615
CEP70	0.000532754	0.815891
SERPINA1	0.55327	0.000461962
DOK2	0.150955	0.00130615
POLA2	0.0936867	0.00163986
AGT	1.19051	0
TRIM6	1.19051	0
SLC22A3	1.19051	0
MAD2L1	0.456452	0
NEURL2	0.35114	0
TBXAS1	0.22881	0
ASIP	0.22881	0
CYP17A1	0.22881	0
PLCH2	0.22881	0
MANEAL	0.181204	0

### Sheet: log2FoldChange
	Supplementary Table 3- Relative expression of GWAS-identified CAD risk genes in endothelial cells, in non-atheroma versus atheroma coronary artery segments, and in KLF2 high versus low populations
GeneName	EC.Atheroma.vs.NoAtheroma	EC.KLF2hi.vs.Low
F5	-0.728343	0.495232			log2FC
FN1	-0.833328	0.819847			-1	0	1
PI16	-0.447101	0.472299
COTL1	0.51107	-0.902421
C1S	-0.734258	0.470983
RPL17	0.20006	-0.799219
KLF4	-0.426841	0.670923
EDN1	-0.848654	0.603374
PDGFD	-0.40461	0.332357
MAP4	-0.366669	0.644474
LPL	-0.723072	0.540289
SEPT11	0.337382	-0.336374
CDH13	-0.276879	0.593284
CXCL12	0.178924	1.06759
HSD17B12	-0.331631	0.408047
DST	-0.234364	0.575767
TEX2	-0.128322	0.16752
ITGB5	-0.183064	0.1624
SHROOM3	-0.128419	0.117391
PLTP	-0.135157	0.14879
PROCR	-0.575227	0.182087
PLCG2	-0.200641	0.347714
MFGE8	-0.337899	0.299285
REST	-0.175936	0.298633
FNDC3B	-0.0519536	0.293362
PALLD	-0.301311	0.205101
COL4A1	0.376577	0.376558
PRDM16	-0.0633208	0.133666
NAV1	-0.12158	0.391266
TNS1	-0.216895	0.404306
SELP	-0.539977	0.176224
GUCY1A1	-0.00912034	0.393226
XPO7	-0.138933	0.181831
PLEKHG1	0.283674	-0.390158
N4BP2L2	-0.227618	0.178132
BCAP29	-0.173241	0.315034
ALS2CL	-0.0491314	0.175093
TRIB1	0.376589	-0.281012
CNNM2	-0.079951	0.074775
MRAS	-0.155802	0.137294
SORT1	-0.108466	0.163559
COL4A2	0.179873	0.359337
DMTN	-0.157782	0.242204
SVEP1	-0.075916	0.0788174
DAB2IP	-0.152156	0.440012
IPO9	-0.0722851	0.272881
MAP3K1	-0.142898	0.26086
RASD1	-0.174608	0.10526
MIER3	-0.0644856	0.142552
SCARB1	0.204325	-0.290597
DNAJC7	-0.211928	0.17781
OPTN	-0.116459	-0.0304075
SIPA1	-0.133758	0.310156
SERPINH1	0.26919	-0.20459
BCAS3	-0.0689275	0.0942838
ATP8B2	-0.145781	0.0829837
COPRS	-0.221312	-0.00311926
PLCG1	-0.144699	0.336237
KLHDC8B	-0.103608	0.0775563
RAC1	0.0570456	0.23057
RER1	0.124481	0.116292
KDELR2	0.0736611	0.160059
DDX5	0.0833915	0.0866131
OAZ2	-0.141721	0.196106
SERTAD4	0.0559365	0.124176
ABHD2	-0.163151	0.330874
CCNL1	0.00640667	0.176526
FGD6	0.0336172	0.0958882
ATXN2	-0.0968276	0.210941
DHX38	-0.094699	0.123999
LMOD1	-0.0797639	0.0680615
C12orf43	0.0526147	0.159901
CDKN1A	0.205271	-0.277278
FES	-0.161538	0.0338129
SLC5A3	-0.13781	0.0861236
TFPI	-0.0660176	-0.0227926
MAD1L1	-0.0773706	0.15193
TIPARP	-0.212948	0.248528
SWAP70	0.131679	-0.0289971
SEMA5A	-0.0161675	-0.00423568
BLMH	-0.148264	0.114159
TOM1L2	-0.0591391	0.194747
MYL4	-0.0692709	0.0289414
UBE2Z	-0.0335016	0.0442613
FURIN	-0.131982	0.132006
SH2B3	-0.155927	0.159964
FOXC1	-0.0100401	0.258606
ATP1B1	-0.0589016	0.0841069
IL6R	0.147756	-0.0480884
LRP1	-0.136045	0.144015
RASGEF1B	-0.0296279	0.0571991
NOS3	0.00227278	0.0738633
CENPN	-0.0665211	-0.00218774
THSD7A	0.159442	0.168687
HTRA1	-0.0648649	0.220337
STN1	0.0795947	0.0529459
SF3A3	-0.0966345	0.152126
CARF	-0.00936682	-0.0103913
PRIM2	-0.0722602	0.0963002
FGD5	-0.00162289	0.25663
GBGT1	-0.0252728	0.0173218
NCOA6	-0.0308869	0.0785469
DDX60L	-0.0525689	0.112374
ATIC	-0.112516	0.0846401
SMARCA4	0.117672	0.123684
BLZF1	-0.110509	0.16112
RELA	0.146663	-0.0460302
GHDC	-0.0658951	0.131752
TMED10	-0.00454857	-0.0480417
GIGYF2	-0.191596	0.0446741
STAT6	0.0426348	0.145765
CHTOP	-0.153856	0.0993582
GNPAT	-0.0387083	0.0530867
UHRF1BP1	0.0681164	-0.0577268
KAT2A	0.199143	0.0353537
ADAMTS7	0.0461815	-0.00275007
UTP11	-0.0459705	-0.0600558
AIDA	0.0279026	0.0560871
CCM2	-0.0728717	0.0865716
ARID4A	-0.0547132	0.178651
CDC25A	-0.0150594	0.00527184
IRS1	-0.0196492	0.00284586
NCK1	-0.0131288	0.0737138
FIGN	-0.00687043	0.0009294
TSPAN14	-0.0870475	0.387126
ZNF507	-0.04927	0.0761399
COLGALT1	0.0887158	0.081558
PEX10	-0.0121092	0.0841946
FAM213A	-0.0571121	0.0319137
ZC2HC1C	0.00758444	0.00808289
TGFB1	-0.0515757	-0.000377296
NOA1	0.0926236	-0.110481
LOX	-0.0960555	0.272145
GIT1	-0.172725	0.47397
ZNF831	0.0248666	-0.0150637
PECAM1	-0.00758069	0.372827
PEMT	-0.167948	0.158074
PCIF1	0.0283538	0.0334693
KCNK5	0.00492689	-0.0619874
FLT1	-0.155345	0.13801
RPS6KL1	-0.0237751	0.0261391
ZEB2	-0.0516946	0.0168582
CTR9	0.229203	-0.0620982
SMG6	0.0202182	0.138106
SKI	-0.00852039	0.143146
GGCX	0.0680622	0.062711
CCDC92	0.0325384	0.0846157
PLEKHA1	0.0988967	-0.00152548
TMEM106B	-0.109151	0.120994
ADORA2A	-0.0426853	0.0166699
ABO	0.0150963	0.0961394
BACH1	0.218531	-0.25944
NPHP3	-0.0241978	0.049717
SURF6	0.0608869	0.0146468
SHISA4	-0.0489073	-0.00606261
MCF2L	-0.0929623	0.168908
SSH2	-0.0195055	0.0528236
OR52N1	0.032771	0.0490291
CCDC97	0.0467766	0.0506551
HNRNPUL1	-0.00770682	0.199643
DDX59	-0.0533893	0.063172
MSL2	0.0859177	-0.00504769
PDS5B	0.00938778	-0.0553331
ARHGEF26	-0.000518623	0.0295521
CFDP1	-0.00847429	0.123559
FCHO1	0.0223366	-0.0178081
PRDM8	0.0308572	-0.043694
CALCRL	0.0964301	-0.0906122
EIF6	0.082405	-0.0163892
MYO1G	0.0160978	-0.0228974
HDAC9	-0.0741498	-0.0491306
TIMM17A	0.0940605	-0.0298306
YY1	-0.00855914	0.113889
BCAR1	0.209581	-0.070454
TOMM40	0.0880852	-0.0887276
LINC00607	0.0164702	0.0554415
FHL3	-0.0350335	0.136374
APOA1	0.000587018	0.0286676
BMP1	-0.0146938	0.150424
RAB11FIP4	0.00811867	-0.0151133
PSMA3	0.0392539	-0.0756073
CXCR2	-0.0589648	-0.0751834
MAP3K7CL	0.0237624	0.0333451
PCNX3	0.0227895	0.111362
ANKRD13B	0.0215509	-0.0108792
CAMSAP2	-0.0186282	0.0758905
ZHX3	-0.0220024	0.100206
HP	0.0374267	-0.00522889
LIPA	-0.0926798	0.0862555
NBEAL1	0.072603	-0.222956
ZC3HC1	0.0126887	0.0153085
ZNF335	-0.0435025	0.0303199
DHX58	-0.000188879	0.0515821
OASL	0.0340705	-0.00345938
TOP1	-0.171825	-0.0309291
CDC123	-0.0996094	-0.00345686
EDNRA	0.00479709	0.011183
RHOA	0.0751029	-0.0916398
ANKS1A	-0.00124531	0.115006
RAB23	-0.0946516	-0.041531
FAM220A	0.00389235	0.00160406
ACAA2	-0.0152302	0.0648539
KLHDC10	0.0478786	0.0828143
NUDT5	0.0378448	-0.0350577
VAMP8	0.0138876	-0.0813076
SMAD3	0.0637815	-0.0721049
ZNF827	0.0232015	0.103393
PDE5A	-0.0676101	0.0301859
DNAJC13	-0.144128	0.133245
CASQ2	0.00577245	0.00881743
CELSR2	0.00460192	0.00700774
AMT	0.00375794	0.00512592
TRIM22	-0.106608	-0.0924001
RAD50	0.0522637	-0.0347282
MRPS6	0.0690504	-0.0828215
PHYHIP	-0.051245	0.0661027
NKIRAS2	-0.0778528	-0.075761
NEK9	0.243542	-0.0732661
TRIM5	-0.0631742	-0.00121003
CETP	0.0387639	0.0600923
ACYP1	0.0406044	0.021812
KIF14	-0.0153721	0.0201298
WDR12	0.108325	-0.0625119
GOSR2	-0.0351027	0.0908721
HNRNPD	-0.0742839	0.0876183
EFCAB5	0.00837377	0.0194748
C2	0.00536665	0.012506
C4A	0.00300248	0.00700774
UNC5C	0.0025952	0.00605879
HHIPL1	0.00137766	0.00321893
NGF	0.00271702	-0.00630914
ARL17A	0.0356397	-0.167224
ZFPM2	0.0833924	-0.0604212
ZNF589	0.0116603	0.0264111
ARHGAP26	0.0369549	-0.0724055
MORN1	-0.0574094	0.0846138
ACAD11	0.0060759	0.0152849
KCNH4	-0.00987186	-0.0113684
DAGLB	0.0642095	-0.0565082
NDUFA12	-0.0871027	-0.105674
DHODH	-0.0591161	0.000405643
STBD1	0.00603802	0.0170457
UBAP2L	0.0808192	-0.0997573
CUL4A	-0.122992	0.139732
VEGFA	0.01181	-0.0083361
PARP12	0.0190089	0.217295
UMPS	0.00592139	-0.0466395
APOE	0.0034496	-0.00412851
TDRKH	0.00858403	0.00177139
CORO6	-0.00689802	0.0323489
TRIP4	0.0186173	0.0318506
TCTA	0.00490015	0.0472817
SLC19A2	0.0254684	0.067677
APOC1	-0.0172262	-0.0438145
PCID2	0.0522337	-0.0454499
CCDC181	0.00359603	-0.00600589
PHACTR1	-0.00144666	-0.0541597
FAM47E	0.00594528	0.00783838
NME7	-0.051532	0.107138
ARNTL	0.0096523	-0.023986
ICA1L	0.0284014	-0.0113302
FAM117B	0.0376175	-0.0339253
MIA3	0.01461	-0.0105897
SH3PXD2A	0.102697	-0.0138212
SNRPD2	-0.120507	-0.386943
UBA5	-0.0214728	-0.0355345
PPP2R3A	-0.0694545	-0.0118458
LDLR	0.105342	-0.245242
SRR	-0.0251778	-0.0403037
STAG1	0.0533497	0.00138844
CENPW	0.0350769	-0.0350795
HHAT	0.0139836	-0.000268349
RGS12	-0.00392319	0.0488272
PRKCE	0.110146	-0.121104
NT5C2	-0.0210475	0.0151449
MRPL14	0.0832269	-0.201547
ARHGAP42	-0.00635879	-0.00361911
SLC22A4	0.0129823	-0.140653
PMAIP1	0.0947882	-0.0438626
TMEM63B	-0.0445463	0.0392396
VAMP5	0.125604	-0.300098
B9D2	-0.0944597	0.0179908
INPP5B	-0.0290273	0.0418613
CTTNBP2	-0.0804501	0.0358022
MMP9	-0.0127442	0.00427157
COL6A3	0.00423562	0.00205026
CEP70	0.0244503	0.0363282
SERPINA1	0.0247716	-0.0193496
DOK2	-0.00305512	0.00200824
POLA2	-0.0295831	0.0169126
AGT	-0.00445333	0
TRIM6	-0.00445333	0
SLC22A3	-0.0226258	0
MAD2L1	0.00846692	-0.00201413
NEURL2	0.00601462	0
TBXAS1	0.00212587	0
ASIP	0.00158024	0
CYP17A1	0.00132269	0
PLCH2	0.0013014	0
MANEAL	0.0201838	-0.008342
